# *In vivo* CRISPR screens reveal SCAF1 and USP15 as novel drivers of pancreatic cancer

**DOI:** 10.1101/2022.03.13.484174

**Authors:** Sebastien Martinez, Ramona Weber, Tristan Woo, Ahmad Malik, Michael Geuenich, Gun Ho Jang, Dzana Dervovic, Khalid N. Al-Zahrani, Ricky Tsai, Nassima Fodil, Philippe Gros, Sachdev S Sidhu, Stephen Gallinger, G. Gregory Neely, Kieran Campbell, Faiyaz Notta, Ataman Sendoel, Daniel Schramek

## Abstract

Functionally characterizing the genetic alterations that drive pancreatic cancer progression is a prerequisite for Precision Medicine. Here, we developed a somatic CRISPR/Cas9 mutagenesis screen to assess the transforming potential of 125 recurrently mutated ‘long-tail’ pancreatic cancer genes, which revealed USP15 and SCAF1 as novel and potent Pancreatic ductal adenocarcinoma PDAC tumor suppressors, with USP15 functioning in a haplo-insufficient manner. Mechanistically, we found that loss of USP15 leads to reduced inflammatory responses associated with TNFα, TGF-β and IL6 signaling and sensitizes pancreatic cancer cells to PARP inhibition and gemcitabine. Similarly, genetic ablation of SCAF1 reduced inflammatory responses linked to TNFα, TGF-β and mTOR signaling and increased sensitivity to PARP inhibition. Furthermore, we identified that loss of SCAF1 resulted in the formation of a truncated inactive USP15 isoform at the expense of full length USP15, functionally coupling SACF1 and USP15. Notably, USP15 and SCAF1 mutations or copy number losses are observed in 31% of PDAC patients. Together, our results demonstrate the utility of *in vivo* CRISPR to integrate human cancer genomics with mouse modeling to delineate novel cancer driver genes *USP15* and *SCAF1* such as with potential prognostic and therapeutic implications.
