## Supplementary table 2 for "*In vivo* CRISPR screens reveal SCAF1 and USP15 as novel drivers of pancreatic cancer"

### Sheet: Sheet1
Tumor suppressor identified	amplified gRNA	gRNA sequence	Number of tumor
Cdkn2a	sgRNA 1	CCGCACCGGAATCCTGGACC	1
	sgRNA 2	ACTGTGAGGATTCAGCGCGC	14
	sgRNA 3	GGTCTGGGCGACGTTCCCAG	7
	sgRNA 4	GGTACACAAAGACCACCCAG	5
Usp15	sgRNA 1	GATGGCGGAAGGCGGAGCGG	9
	sgRNA 2	CAGCTGGGACAAATACCAGA	4
	sgRNA 3	GCTGGAATAAACTTGTCAGC	1
Rnf43	sgRNA 1	CTGATGGCAACCCTGCACGC	1
	sgRNA 2	GATGACGACAACCTTGAGCC	4
	sgRNA 3	AGTACTCTTTGACATCACCG	8
Scaf1	sgRNA 1	AGGGCAGGATCTCTGTCAGG	7
	sgRNA 4	CGCCAGGCTGAAGGTCCAGG	3
Fbxw7	sgRNA 1	GTATGTCACAGATTCTAACG	6
	sgRNA 2	AGGAACGAACTTCAGAACCA	2
Nf2	sgRNA 1	CATGCGAGAAGCGATGGCTC	1
	sgRNA 2	GTATACAATCAAGGACACGG	4
Myh2	sgRNA 1	CCTTTGACAAAGGATTCCTT	1
	sgRNA 3	TTTCAAGGTGACCAATGCTG	3
Synpo2	sgRNA 3	GGCTTGCTGAATCTGCAGGG	1
	sgRNA 4	TCCCAACCCAAACTCCAAGG	1
