## Supplementary table 4 for "*In vivo* CRISPR screens reveal SCAF1 and USP15 as novel drivers of pancreatic cancer"

### Sheet: gsea_ down sgUsp15  olaparib
NAME	GS<br> follow link to MSigDB	GS DETAILS	SIZE	ES	NES	NOM p-val	FDR q-val	FWER p-val	RANK AT MAX	LEADING EDGE
TGF-BETA SIGNALING PATHWAY%PANTHER PATHWAY%P00052	TGF-BETA SIGNALING PATHWAY%PANTHER PATHWAY%P00052	Details ...	53	-0.748038	-1.57695	0.037461	1	0.701	2324	tags=47%, list=15%, signal=55%
AXON GUIDANCE MEDIATED BY NETRIN%PANTHER PATHWAY%P00009	AXON GUIDANCE MEDIATED BY NETRIN%PANTHER PATHWAY%P00009	Details ...	21	-0.852029	-1.56478	0.0361809	0.85094	0.737	1103	tags=24%, list=7%, signal=26%
INTEGRIN SIGNALLING PATHWAY%PANTHER PATHWAY%P00034	INTEGRIN SIGNALLING PATHWAY%PANTHER PATHWAY%P00034	Details ...	132	-0.677503	-1.55108	0.0298507	0.624226	0.7745	1061	tags=20%, list=7%, signal=22%
TOLL RECEPTOR SIGNALING PATHWAY%PANTHER PATHWAY%P00054	TOLL RECEPTOR SIGNALING PATHWAY%PANTHER PATHWAY%P00054	Details ...	30	-0.798173	-1.54093	0.0505796	0.4996	0.7955	194	tags=17%, list=1%, signal=17%
T CELL ACTIVATION%PANTHER PATHWAY%P00053	T CELL ACTIVATION%PANTHER PATHWAY%P00053	Details ...	49	-0.705099	-1.44586	0.0882051	0.712287	0.949	285	tags=8%, list=2%, signal=8%
HEDGEHOG SIGNALING PATHWAY%PANTHER PATHWAY%P00025	HEDGEHOG SIGNALING PATHWAY%PANTHER PATHWAY%P00025	Details ...	17	-0.779153	-1.40406	0.113636	0.74915	0.977	1591	tags=47%, list=10%, signal=52%
UNTITLED%PANTHER PATHWAY%P06664	UNTITLED%PANTHER PATHWAY%P06664	Details ...	150	-0.583704	-1.35973	0.0739261	0.797702	0.9905	1629	tags=21%, list=11%, signal=23%
PDGF SIGNALING PATHWAY%PANTHER PATHWAY%P00047	PDGF SIGNALING PATHWAY%PANTHER PATHWAY%P00047	Details ...	103	-0.611095	-1.35831	0.0935323	0.701687	0.9905	1364	tags=20%, list=9%, signal=22%
INFLAMMATION MEDIATED BY CHEMOKINE AND CYTOKINE SIGNALING PATHWAY%PANTHER PATHWAY%P00031	INFLAMMATION MEDIATED BY CHEMOKINE AND CYTOKINE SIGNALING PATHWAY%PANTHER PATHWAY%P00031	Details ...	137	-0.586863	-1.34071	0.110442	0.675361	0.994	1146	tags=20%, list=7%, signal=21%
ANGIOGENESIS%PANTHER PATHWAY%P00005	ANGIOGENESIS%PANTHER PATHWAY%P00005	Details ...	120	-0.581625	-1.31756	0.112112	0.675217	0.996	1562	tags=22%, list=10%, signal=24%
TRANSCRIPTION REGULATION BY BZIP TRANSCRIPTION FACTOR%PANTHER PATHWAY%P00055	TRANSCRIPTION REGULATION BY BZIP TRANSCRIPTION FACTOR%PANTHER PATHWAY%P00055	Details ...	48	-0.639078	-1.3084	0.148454	0.640844	0.9965	1817	tags=21%, list=12%, signal=24%
B CELL ACTIVATION%PANTHER PATHWAY%P00010	B CELL ACTIVATION%PANTHER PATHWAY%P00010	Details ...	42	-0.645856	-1.30386	0.146939	0.599514	0.9965	300	tags=10%, list=2%, signal=10%
WNT SIGNALING PATHWAY%PANTHER PATHWAY%P00057	WNT SIGNALING PATHWAY%PANTHER PATHWAY%P00057	Details ...	146	-0.547468	-1.28167	0.132874	0.608069	0.9985	1696	tags=22%, list=11%, signal=24%
RAS PATHWAY%PANTHER PATHWAY%P04393	RAS PATHWAY%PANTHER PATHWAY%P04393	Details ...	61	-0.605071	-1.26266	0.181263	0.611811	0.9995	1523	tags=20%, list=10%, signal=22%
EGF RECEPTOR SIGNALING PATHWAY%PANTHER PATHWAY%P00018	EGF RECEPTOR SIGNALING PATHWAY%PANTHER PATHWAY%P00018	Details ...	99	-0.548308	-1.22073	0.188549	0.669568	1	1429	tags=17%, list=9%, signal=19%
ALZHEIMER DISEASE-PRESENILIN PATHWAY%PANTHER PATHWAY%P00004	ALZHEIMER DISEASE-PRESENILIN PATHWAY%PANTHER PATHWAY%P00004	Details ...	60	-0.578189	-1.21764	0.200627	0.634567	1	1382	tags=27%, list=9%, signal=29%
CADHERIN SIGNALING PATHWAY%PANTHER PATHWAY%P00012	CADHERIN SIGNALING PATHWAY%PANTHER PATHWAY%P00012	Details ...	57	-0.580597	-1.20223	0.212876	0.633603	1	1562	tags=28%, list=10%, signal=31%
INSULIN IGF PATHWAY-PROTEIN KINASE B SIGNALING CASCADE%PANTHER PATHWAY%P00033	INSULIN IGF PATHWAY-PROTEIN KINASE B SIGNALING CASCADE%PANTHER PATHWAY%P00033	Details ...	17	-0.649786	-1.183	0.294055	0.638117	1	1873	tags=29%, list=12%, signal=33%
CYTOSKELETAL REGULATION BY RHO GTPASE%PANTHER PATHWAY%P00016	CYTOSKELETAL REGULATION BY RHO GTPASE%PANTHER PATHWAY%P00016	Details ...	48	-0.570982	-1.17624	0.241107	0.619365	1	1523	tags=17%, list=10%, signal=18%
UBIQUITIN PROTEASOME PATHWAY%PANTHER PATHWAY%P00060	UBIQUITIN PROTEASOME PATHWAY%PANTHER PATHWAY%P00060	Details ...	37	-0.584873	-1.15828	0.270382	0.62678	1	835	tags=11%, list=5%, signal=11%
DE NOVO PURINE BIOSYNTHESIS%PANTHER PATHWAY%P02738	DE NOVO PURINE BIOSYNTHESIS%PANTHER PATHWAY%P02738		22	-0.594672	-1.10319	0.336887	0.713732	1	799	tags=9%, list=5%, signal=10%
NOTCH SIGNALING PATHWAY%PANTHER PATHWAY%P00045	NOTCH SIGNALING PATHWAY%PANTHER PATHWAY%P00045		22	-0.593855	-1.10087	0.374869	0.686407	1	1819	tags=27%, list=12%, signal=31%
BLOOD COAGULATION%PANTHER PATHWAY%P00011	BLOOD COAGULATION%PANTHER PATHWAY%P00011		20	-0.589532	-1.09771	0.374468	0.663745	1	250	tags=15%, list=2%, signal=15%
HUNTINGTON DISEASE%PANTHER PATHWAY%P00029	HUNTINGTON DISEASE%PANTHER PATHWAY%P00029		85	-0.502638	-1.09592	0.304305	0.639187	1	1945	tags=19%, list=13%, signal=21%
APOPTOSIS SIGNALING PATHWAY%PANTHER PATHWAY%P00006	APOPTOSIS SIGNALING PATHWAY%PANTHER PATHWAY%P00006		93	-0.48165	-1.05287	0.355263	0.694417	1	1763	tags=20%, list=12%, signal=23%
PI3 KINASE PATHWAY%PANTHER PATHWAY%P00048	PI3 KINASE PATHWAY%PANTHER PATHWAY%P00048		38	-0.528714	-1.04879	0.381738	0.675176	1	2089	tags=21%, list=14%, signal=24%
HETEROTRIMERIC G-PROTEIN SIGNALING PATHWAY-GI ALPHA AND GS ALPHA MEDIATED PATHWAY%PANTHER PATHWAY%P00026	HETEROTRIMERIC G-PROTEIN SIGNALING PATHWAY-GI ALPHA AND GS ALPHA MEDIATED PATHWAY%PANTHER PATHWAY%P00026		68	-0.491788	-1.04161	0.369099	0.663568	1	2089	tags=29%, list=14%, signal=34%
VEGF SIGNALING PATHWAY%PANTHER PATHWAY%P00056	VEGF SIGNALING PATHWAY%PANTHER PATHWAY%P00056		51	-0.502137	-1.0268	0.406953	0.666616	1	1302	tags=12%, list=8%, signal=13%
FAS SIGNALING PATHWAY%PANTHER PATHWAY%P00020	FAS SIGNALING PATHWAY%PANTHER PATHWAY%P00020		25	-0.530586	-1.00498	0.460638	0.683691	1	1874	tags=28%, list=12%, signal=32%
ENKEPHALIN RELEASE%PANTHER PATHWAY%P05913	ENKEPHALIN RELEASE%PANTHER PATHWAY%P05913		23	-0.531896	-0.999664	0.460929	0.670663	1	2089	tags=35%, list=14%, signal=40%
UNTITLED%PANTHER PATHWAY%P00019	UNTITLED%PANTHER PATHWAY%P00019		45	-0.483531	-0.986318	0.460149	0.67384	1	1382	tags=18%, list=9%, signal=19%
GABA-B_RECEPTOR_II_SIGNALING%PANTHER PATHWAY%P05731	GABA-B_RECEPTOR_II_SIGNALING%PANTHER PATHWAY%P05731		23	-0.519304	-0.972101	0.508269	0.678435	1	2089	tags=35%, list=14%, signal=40%
GENERAL TRANSCRIPTION REGULATION%PANTHER PATHWAY%P00023	GENERAL TRANSCRIPTION REGULATION%PANTHER PATHWAY%P00023		29	-0.483978	-0.937889	0.531283	0.720301	1	4074	tags=38%, list=27%, signal=52%
HISTAMINE H2 RECEPTOR MEDIATED SIGNALING PATHWAY%PANTHER PATHWAY%P04386	HISTAMINE H2 RECEPTOR MEDIATED SIGNALING PATHWAY%PANTHER PATHWAY%P04386		18	-0.488314	-0.898083	0.575635	0.771951	1	2058	tags=33%, list=13%, signal=38%
BETA2 ADRENERGIC RECEPTOR SIGNALING PATHWAY%PANTHER PATHWAY%P04378	BETA2 ADRENERGIC RECEPTOR SIGNALING PATHWAY%PANTHER PATHWAY%P04378		18	-0.488314	-0.877621	0.62474	0.787434	1	2058	tags=33%, list=13%, signal=38%
PARKINSON DISEASE%PANTHER PATHWAY%P00049	PARKINSON DISEASE%PANTHER PATHWAY%P00049		67	-0.403929	-0.859809	0.629319	0.797963	1	1640	tags=22%, list=11%, signal=25%
ALZHEIMER DISEASE-AMYLOID SECRETASE PATHWAY%PANTHER PATHWAY%P00003	ALZHEIMER DISEASE-AMYLOID SECRETASE PATHWAY%PANTHER PATHWAY%P00003		43	-0.396248	-0.804181	0.71443	0.874103	1	2204	tags=23%, list=14%, signal=27%
P53 PATHWAY FEEDBACK LOOPS 2%PANTHER PATHWAY%P04398	P53 PATHWAY FEEDBACK LOOPS 2%PANTHER PATHWAY%P04398		37	-0.406053	-0.803695	0.716495	0.852106	1	1945	tags=30%, list=13%, signal=34%
HETEROTRIMERIC G-PROTEIN SIGNALING PATHWAY-GQ ALPHA AND GO ALPHA MEDIATED PATHWAY%PANTHER PATHWAY%P00027	HETEROTRIMERIC G-PROTEIN SIGNALING PATHWAY-GQ ALPHA AND GO ALPHA MEDIATED PATHWAY%PANTHER PATHWAY%P00027		52	-0.375979	-0.776954	0.773723	0.875405	1	1048	tags=15%, list=7%, signal=16%
P53 PATHWAY%PANTHER PATHWAY%P00059	P53 PATHWAY%PANTHER PATHWAY%P00059		43	-0.35578	-0.722452	0.824764	0.940227	1	1962	tags=26%, list=13%, signal=29%
P38 MAPK PATHWAY%PANTHER PATHWAY%P05918	P38 MAPK PATHWAY%PANTHER PATHWAY%P05918		33	-0.352711	-0.701358	0.829167	0.946461	1	1756	tags=18%, list=11%, signal=20%
INTERLEUKIN SIGNALING PATHWAY%PANTHER PATHWAY%P00036	INTERLEUKIN SIGNALING PATHWAY%PANTHER PATHWAY%P00036		61	-0.302624	-0.637576	0.959877	0.993689	1	2384	tags=28%, list=16%, signal=33%
METABOTROPIC GLUTAMATE RECEPTOR GROUP III PATHWAY%PANTHER PATHWAY%P00039	METABOTROPIC GLUTAMATE RECEPTOR GROUP III PATHWAY%PANTHER PATHWAY%P00039		35	-0.325062	-0.636881	0.929607	0.971242	1	2089	tags=26%, list=14%, signal=30%
P53 PATHWAY BY GLUCOSE DEPRIVATION%PANTHER PATHWAY%P04397	P53 PATHWAY BY GLUCOSE DEPRIVATION%PANTHER PATHWAY%P04397		18	-0.344578	-0.624177	0.921589	0.959447	1	238	tags=6%, list=2%, signal=6%
METABOTROPIC GLUTAMATE RECEPTOR GROUP I PATHWAY%PANTHER PATHWAY%P00041	METABOTROPIC GLUTAMATE RECEPTOR GROUP I PATHWAY%PANTHER PATHWAY%P00041		16	-0.332334	-0.593663	0.931794	0.958009	1	1624	tags=19%, list=11%, signal=21%

### Sheet: gsea_ down sgScaf1  olaparib
NAME	GS<br> follow link to MSigDB	GS DETAILS	SIZE	ES	NES	NOM p-val	FDR q-val	FWER p-val	RANK AT MAX	LEADING EDGE
HEDGEHOG SIGNALING PATHWAY%PANTHER PATHWAY%P00025	HEDGEHOG SIGNALING PATHWAY%PANTHER PATHWAY%P00025	Details ...	16	-0.797199	-1.56777	0.0321865	1	0.548	1405	tags=38%, list=10%, signal=42%
ALZHEIMER DISEASE-PRESENILIN PATHWAY%PANTHER PATHWAY%P00004	ALZHEIMER DISEASE-PRESENILIN PATHWAY%PANTHER PATHWAY%P00004	Details ...	58	-0.62653	-1.49574	0.0340479	1	0.7385	913	tags=16%, list=6%, signal=17%
AXON GUIDANCE MEDIATED BY NETRIN%PANTHER PATHWAY%P00009	AXON GUIDANCE MEDIATED BY NETRIN%PANTHER PATHWAY%P00009	Details ...	20	-0.708464	-1.47201	0.0706018	0.831349	0.799	233	tags=10%, list=2%, signal=10%
UNTITLED%PANTHER PATHWAY%P00019	UNTITLED%PANTHER PATHWAY%P00019	Details ...	44	-0.633755	-1.46053	0.0627962	0.675616	0.821	1275	tags=27%, list=9%, signal=30%
ANGIOGENESIS%PANTHER PATHWAY%P00005	ANGIOGENESIS%PANTHER PATHWAY%P00005	Details ...	116	-0.54996	-1.45973	0.0207254	0.543216	0.8245	1602	tags=25%, list=11%, signal=28%
CYTOSKELETAL REGULATION BY RHO GTPASE%PANTHER PATHWAY%P00016	CYTOSKELETAL REGULATION BY RHO GTPASE%PANTHER PATHWAY%P00016	Details ...	48	-0.617382	-1.43697	0.0634548	0.522355	0.8715	745	tags=13%, list=5%, signal=13%
P38 MAPK PATHWAY%PANTHER PATHWAY%P05918	P38 MAPK PATHWAY%PANTHER PATHWAY%P05918	Details ...	33	-0.640943	-1.42224	0.0760999	0.490102	0.894	773	tags=15%, list=5%, signal=16%
GABA-B_RECEPTOR_II_SIGNALING%PANTHER PATHWAY%P05731	GABA-B_RECEPTOR_II_SIGNALING%PANTHER PATHWAY%P05731	Details ...	21	-0.692162	-1.41948	0.0746934	0.435121	0.897	1343	tags=43%, list=9%, signal=47%
DE NOVO PURINE BIOSYNTHESIS%PANTHER PATHWAY%P02738	DE NOVO PURINE BIOSYNTHESIS%PANTHER PATHWAY%P02738	Details ...	22	-0.676541	-1.39856	0.100451	0.43968	0.9255	1119	tags=23%, list=8%, signal=25%
T CELL ACTIVATION%PANTHER PATHWAY%P00053	T CELL ACTIVATION%PANTHER PATHWAY%P00053	Details ...	48	-0.569635	-1.3546	0.0969697	0.501377	0.962	1275	tags=25%, list=9%, signal=27%
TGF-BETA SIGNALING PATHWAY%PANTHER PATHWAY%P00052	TGF-BETA SIGNALING PATHWAY%PANTHER PATHWAY%P00052	Details ...	52	-0.570838	-1.35305	0.105072	0.458807	0.9625	2171	tags=35%, list=15%, signal=41%
UNTITLED%PANTHER PATHWAY%P06664	UNTITLED%PANTHER PATHWAY%P06664	Details ...	143	-0.485307	-1.32272	0.0504202	0.489902	0.975	2070	tags=25%, list=14%, signal=29%
ENKEPHALIN RELEASE%PANTHER PATHWAY%P05913	ENKEPHALIN RELEASE%PANTHER PATHWAY%P05913	Details ...	21	-0.611969	-1.29275	0.166855	0.523254	0.987	1343	tags=38%, list=9%, signal=42%
EGF RECEPTOR SIGNALING PATHWAY%PANTHER PATHWAY%P00018	EGF RECEPTOR SIGNALING PATHWAY%PANTHER PATHWAY%P00018	Details ...	98	-0.487412	-1.27657	0.0961039	0.525105	0.9925	1725	tags=24%, list=12%, signal=28%
ANGIOTENSIN_II-STIMULATED_SIGNALING_THROUGH_G_PROTEINS_AND_BETA-ARRESTIN%PANTHER PATHWAY%P05911	ANGIOTENSIN_II-STIMULATED_SIGNALING_THROUGH_G_PROTEINS_AND_BETA-ARRESTIN%PANTHER PATHWAY%P05911	Details ...	28	-0.585786	-1.27534	0.184964	0.492846	0.993	1984	tags=32%, list=14%, signal=37%
RAS PATHWAY%PANTHER PATHWAY%P04393	RAS PATHWAY%PANTHER PATHWAY%P04393	Details ...	61	-0.516714	-1.26978	0.13835	0.475845	0.993	1701	tags=31%, list=12%, signal=35%
NOTCH SIGNALING PATHWAY%PANTHER PATHWAY%P00045	NOTCH SIGNALING PATHWAY%PANTHER PATHWAY%P00045	Details ...	20	-0.61072	-1.24727	0.207248	0.496745	0.9955	1368	tags=25%, list=10%, signal=28%
PARKINSON DISEASE%PANTHER PATHWAY%P00049	PARKINSON DISEASE%PANTHER PATHWAY%P00049	Details ...	67	-0.508868	-1.23434	0.161893	0.496856	0.998	1263	tags=21%, list=9%, signal=23%
HISTAMINE H1 RECEPTOR MEDIATED SIGNALING PATHWAY%PANTHER PATHWAY%P04385	HISTAMINE H1 RECEPTOR MEDIATED SIGNALING PATHWAY%PANTHER PATHWAY%P04385	Details ...	27	-0.567044	-1.21141	0.218535	0.519942	1	2344	tags=37%, list=16%, signal=44%
OXIDATIVE STRESS RESPONSE%PANTHER PATHWAY%P00046	OXIDATIVE STRESS RESPONSE%PANTHER PATHWAY%P00046	Details ...	38	-0.520027	-1.17906	0.245238	0.56241	1	1766	tags=24%, list=12%, signal=27%
HETEROTRIMERIC G-PROTEIN SIGNALING PATHWAY-GQ ALPHA AND GO ALPHA MEDIATED PATHWAY%PANTHER PATHWAY%P00027	HETEROTRIMERIC G-PROTEIN SIGNALING PATHWAY-GQ ALPHA AND GO ALPHA MEDIATED PATHWAY%PANTHER PATHWAY%P00027		48	-0.496844	-1.17537	0.219688	0.543637	1	2670	tags=48%, list=19%, signal=59%
INTEGRIN SIGNALLING PATHWAY%PANTHER PATHWAY%P00034	INTEGRIN SIGNALLING PATHWAY%PANTHER PATHWAY%P00034		126	-0.431413	-1.16505	0.168033	0.540032	1	1474	tags=18%, list=10%, signal=20%
B CELL ACTIVATION%PANTHER PATHWAY%P00010	B CELL ACTIVATION%PANTHER PATHWAY%P00010		42	-0.494816	-1.15442	0.241877	0.53888	1	1701	tags=29%, list=12%, signal=32%
HISTAMINE H2 RECEPTOR MEDIATED SIGNALING PATHWAY%PANTHER PATHWAY%P04386	HISTAMINE H2 RECEPTOR MEDIATED SIGNALING PATHWAY%PANTHER PATHWAY%P04386		17	-0.581068	-1.15111	0.297266	0.523652	1	1343	tags=41%, list=9%, signal=45%
BETA2 ADRENERGIC RECEPTOR SIGNALING PATHWAY%PANTHER PATHWAY%P04378	BETA2 ADRENERGIC RECEPTOR SIGNALING PATHWAY%PANTHER PATHWAY%P04378		17	-0.581068	-1.14989	0.293578	0.505283	1	1343	tags=41%, list=9%, signal=45%
INSULIN IGF PATHWAY-PROTEIN KINASE B SIGNALING CASCADE%PANTHER PATHWAY%P00033	INSULIN IGF PATHWAY-PROTEIN KINASE B SIGNALING CASCADE%PANTHER PATHWAY%P00033		17	-0.562456	-1.08901	0.35966	0.605944	1	2007	tags=29%, list=14%, signal=34%
DNA REPLICATION%PANTHER PATHWAY%P00017	DNA REPLICATION%PANTHER PATHWAY%P00017		18	-0.539596	-1.07409	0.368709	0.615582	1	2949	tags=28%, list=21%, signal=35%
HETEROTRIMERIC G-PROTEIN SIGNALING PATHWAY-GI ALPHA AND GS ALPHA MEDIATED PATHWAY%PANTHER PATHWAY%P00026	HETEROTRIMERIC G-PROTEIN SIGNALING PATHWAY-GI ALPHA AND GS ALPHA MEDIATED PATHWAY%PANTHER PATHWAY%P00026		66	-0.430413	-1.06545	0.334545	0.611435	1	2204	tags=29%, list=15%, signal=34%
5HT2 TYPE RECEPTOR MEDIATED SIGNALING PATHWAY%PANTHER PATHWAY%P04374	5HT2 TYPE RECEPTOR MEDIATED SIGNALING PATHWAY%PANTHER PATHWAY%P04374		26	-0.495072	-1.06488	0.372593	0.59132	1	2344	tags=38%, list=16%, signal=46%
5HT1 TYPE RECEPTOR MEDIATED SIGNALING PATHWAY%PANTHER PATHWAY%P04373	5HT1 TYPE RECEPTOR MEDIATED SIGNALING PATHWAY%PANTHER PATHWAY%P04373		24	-0.49914	-1.05339	0.401858	0.594848	1	1984	tags=38%, list=14%, signal=43%
HETEROTRIMERIC G-PROTEIN SIGNALING PATHWAY-ROD OUTER SEGMENT PHOTOTRANSDUCTION%PANTHER PATHWAY%P00028	HETEROTRIMERIC G-PROTEIN SIGNALING PATHWAY-ROD OUTER SEGMENT PHOTOTRANSDUCTION%PANTHER PATHWAY%P00028		15	-0.528256	-1.04091	0.418523	0.599915	1	1984	tags=33%, list=14%, signal=39%
VEGF SIGNALING PATHWAY%PANTHER PATHWAY%P00056	VEGF SIGNALING PATHWAY%PANTHER PATHWAY%P00056		49	-0.438059	-1.03328	0.383863	0.595776	1	2344	tags=31%, list=16%, signal=36%
UBIQUITIN PROTEASOME PATHWAY%PANTHER PATHWAY%P00060	UBIQUITIN PROTEASOME PATHWAY%PANTHER PATHWAY%P00060		37	-0.429401	-0.986227	0.44559	0.665677	1	1760	tags=35%, list=12%, signal=40%
P53 PATHWAY%PANTHER PATHWAY%P00059	P53 PATHWAY%PANTHER PATHWAY%P00059		43	-0.419615	-0.967442	0.484994	0.68369	1	1437	tags=21%, list=10%, signal=23%
P53 PATHWAY FEEDBACK LOOPS 2%PANTHER PATHWAY%P04398	P53 PATHWAY FEEDBACK LOOPS 2%PANTHER PATHWAY%P04398		37	-0.427452	-0.966528	0.490826	0.665802	1	906	tags=16%, list=6%, signal=17%
5-HYDROXYTRYPTAMINE DEGREDATION%PANTHER PATHWAY%P04372	5-HYDROXYTRYPTAMINE DEGREDATION%PANTHER PATHWAY%P04372		15	-0.488864	-0.93934	0.536373	0.700671	1	595	tags=27%, list=4%, signal=28%
HUNTINGTON DISEASE%PANTHER PATHWAY%P00029	HUNTINGTON DISEASE%PANTHER PATHWAY%P00029		85	-0.361634	-0.92249	0.585859	0.715427	1	437	tags=7%, list=3%, signal=7%
INSULIN IGF PATHWAY-MITOGEN ACTIVATED PROTEIN KINASE KINASE MAP KINASE CASCADE%PANTHER PATHWAY%P00032	INSULIN IGF PATHWAY-MITOGEN ACTIVATED PROTEIN KINASE KINASE MAP KINASE CASCADE%PANTHER PATHWAY%P00032		22	-0.438487	-0.91533	0.555426	0.710041	1	1393	tags=23%, list=10%, signal=25%
METABOTROPIC GLUTAMATE RECEPTOR GROUP III PATHWAY%PANTHER PATHWAY%P00039	METABOTROPIC GLUTAMATE RECEPTOR GROUP III PATHWAY%PANTHER PATHWAY%P00039		35	-0.391431	-0.871208	0.636787	0.779635	1	1343	tags=26%, list=9%, signal=28%
OXYTOCIN RECEPTOR MEDIATED SIGNALING PATHWAY%PANTHER PATHWAY%P04391	OXYTOCIN RECEPTOR MEDIATED SIGNALING PATHWAY%PANTHER PATHWAY%P04391		32	-0.354076	-0.784152	0.781213	0.923392	1	2344	tags=34%, list=16%, signal=41%
TRANSCRIPTION REGULATION BY BZIP TRANSCRIPTION FACTOR%PANTHER PATHWAY%P00055	TRANSCRIPTION REGULATION BY BZIP TRANSCRIPTION FACTOR%PANTHER PATHWAY%P00055		47	-0.335238	-0.783455	0.802484	0.902118	1	2747	tags=21%, list=19%, signal=26%
METABOTROPIC GLUTAMATE RECEPTOR GROUP I PATHWAY%PANTHER PATHWAY%P00041	METABOTROPIC GLUTAMATE RECEPTOR GROUP I PATHWAY%PANTHER PATHWAY%P00041		15	-0.3988	-0.779799	0.738562	0.886797	1	1902	tags=27%, list=13%, signal=31%
APOPTOSIS SIGNALING PATHWAY%PANTHER PATHWAY%P00006	APOPTOSIS SIGNALING PATHWAY%PANTHER PATHWAY%P00006		91	-0.300797	-0.776783	0.898148	0.870891	1	1602	tags=18%, list=11%, signal=20%
THYROTROPIN-RELEASING HORMONE RECEPTOR SIGNALING PATHWAY%PANTHER PATHWAY%P04394	THYROTROPIN-RELEASING HORMONE RECEPTOR SIGNALING PATHWAY%PANTHER PATHWAY%P04394		36	-0.341708	-0.772972	0.797069	0.857271	1	2344	tags=31%, list=16%, signal=36%
FAS SIGNALING PATHWAY%PANTHER PATHWAY%P00020	FAS SIGNALING PATHWAY%PANTHER PATHWAY%P00020		25	-0.363951	-0.766319	0.78917	0.848843	1	1480	tags=20%, list=10%, signal=22%
GENERAL TRANSCRIPTION REGULATION%PANTHER PATHWAY%P00023	GENERAL TRANSCRIPTION REGULATION%PANTHER PATHWAY%P00023		28	-0.296072	-0.649973	0.942488	0.958425	1	4210	tags=36%, list=29%, signal=50%
INTERFERON-GAMMA SIGNALING PATHWAY%PANTHER PATHWAY%P00035	INTERFERON-GAMMA SIGNALING PATHWAY%PANTHER PATHWAY%P00035		26	-0.258303	-0.548129	0.988875	0.984124	1	2902	tags=23%, list=20%, signal=29%

### Sheet: gsea_ up sgUsp15  olaparib
NAME	GS<br> follow link to MSigDB	GS DETAILS	SIZE	ES	NES	NOM p-val	FDR q-val	FWER p-val	RANK AT MAX	LEADING EDGE
GLYCOLYSIS%PANTHER PATHWAY%P00024	GLYCOLYSIS%PANTHER PATHWAY%P00024	Details ...	16	0.855306	1.57301	0.024839	0.567321	0.538	1046	tags=25%, list=7%, signal=27%
5-HYDROXYTRYPTAMINE DEGREDATION%PANTHER PATHWAY%P04372	5-HYDROXYTRYPTAMINE DEGREDATION%PANTHER PATHWAY%P04372	Details ...	15	0.86168	1.54911	0.0241636	0.356426	0.6225	655	tags=33%, list=4%, signal=35%
ADRENALINE AND NORADRENALINE BIOSYNTHESIS%PANTHER PATHWAY%P00001	ADRENALINE AND NORADRENALINE BIOSYNTHESIS%PANTHER PATHWAY%P00001	Details ...	15	0.850075	1.53213	0.0301318	0.282654	0.679	1499	tags=40%, list=10%, signal=44%
PNAT%PANTHER PATHWAY%P05912	PNAT%PANTHER PATHWAY%P05912	Details ...	31	0.679918	1.36462	0.102996	0.729667	0.9775	289	tags=13%, list=2%, signal=13%
UNTITLED%PANTHER PATHWAY%P05916	UNTITLED%PANTHER PATHWAY%P05916	Details ...	21	0.668156	1.26768	0.191469	0.982375	0.998	2623	tags=38%, list=17%, signal=46%
OPIOID PROOPIOMELANOCORTIN PATHWAY%PANTHER PATHWAY%P05917	OPIOID PROOPIOMELANOCORTIN PATHWAY%PANTHER PATHWAY%P05917	Details ...	21	0.668156	1.26455	0.185491	0.830446	0.998	2623	tags=38%, list=17%, signal=46%
MUSCARINIC ACETYLCHOLINE RECEPTOR 1 AND 3 SIGNALING PATHWAY%PANTHER PATHWAY%P00042	MUSCARINIC ACETYLCHOLINE RECEPTOR 1 AND 3 SIGNALING PATHWAY%PANTHER PATHWAY%P00042	Details ...	37	0.609663	1.26218	0.184363	0.719267	0.9985	2828	tags=30%, list=18%, signal=36%
OPIOID PROENKEPHALIN PATHWAY%PANTHER PATHWAY%P05915	OPIOID PROENKEPHALIN PATHWAY%PANTHER PATHWAY%P05915	Details ...	20	0.669847	1.24536	0.214153	0.679967	0.999	2623	tags=40%, list=17%, signal=48%
5HT4 TYPE RECEPTOR MEDIATED SIGNALING PATHWAY%PANTHER PATHWAY%P04376	5HT4 TYPE RECEPTOR MEDIATED SIGNALING PATHWAY%PANTHER PATHWAY%P04376	Details ...	22	0.616869	1.19121	0.263462	0.763805	1	474	tags=18%, list=3%, signal=19%
OXYTOCIN RECEPTOR MEDIATED SIGNALING PATHWAY%PANTHER PATHWAY%P04391	OXYTOCIN RECEPTOR MEDIATED SIGNALING PATHWAY%PANTHER PATHWAY%P04391	Details ...	34	0.559278	1.12805	0.309125	0.878341	1	469	tags=12%, list=3%, signal=12%
CORTOCOTROPIN RELEASING FACTOR RECEPTOR SIGNALING PATHWAY%PANTHER PATHWAY%P04380	CORTOCOTROPIN RELEASING FACTOR RECEPTOR SIGNALING PATHWAY%PANTHER PATHWAY%P04380	Details ...	21	0.573137	1.08883	0.367915	0.916474	1	469	tags=14%, list=3%, signal=15%
IONOTROPIC GLUTAMATE RECEPTOR PATHWAY%PANTHER PATHWAY%P00037	IONOTROPIC GLUTAMATE RECEPTOR PATHWAY%PANTHER PATHWAY%P00037	Details ...	19	0.579447	1.08031	0.378482	0.864934	1	1896	tags=21%, list=12%, signal=24%
BETA3 ADRENERGIC RECEPTOR SIGNALING PATHWAY%PANTHER PATHWAY%P04379	BETA3 ADRENERGIC RECEPTOR SIGNALING PATHWAY%PANTHER PATHWAY%P04379	Details ...	20	0.575919	1.07474	0.382979	0.813919	1	469	tags=15%, list=3%, signal=15%
THYROTROPIN-RELEASING HORMONE RECEPTOR SIGNALING PATHWAY%PANTHER PATHWAY%P04394	THYROTROPIN-RELEASING HORMONE RECEPTOR SIGNALING PATHWAY%PANTHER PATHWAY%P04394	Details ...	38	0.521718	1.04951	0.392405	0.821026	1	469	tags=11%, list=3%, signal=11%
NICOTINIC ACETYLCHOLINE RECEPTOR SIGNALING PATHWAY%PANTHER PATHWAY%P00044	NICOTINIC ACETYLCHOLINE RECEPTOR SIGNALING PATHWAY%PANTHER PATHWAY%P00044	Details ...	42	0.499307	1.03518	0.383	0.801373	1	410	tags=10%, list=3%, signal=10%
MUSCARINIC ACETYLCHOLINE RECEPTOR 2 AND 4 SIGNALING PATHWAY%PANTHER PATHWAY%P00043	MUSCARINIC ACETYLCHOLINE RECEPTOR 2 AND 4 SIGNALING PATHWAY%PANTHER PATHWAY%P00043	Details ...	35	0.443379	0.909729	0.586603	1	1	469	tags=11%, list=3%, signal=12%
DNA REPLICATION%PANTHER PATHWAY%P00017	DNA REPLICATION%PANTHER PATHWAY%P00017	Details ...	19	0.483608	0.908752	0.584995	1	1	1536	tags=42%, list=10%, signal=47%
ANGIOTENSIN_II-STIMULATED_SIGNALING_THROUGH_G_PROTEINS_AND_BETA-ARRESTIN%PANTHER PATHWAY%P05911	ANGIOTENSIN_II-STIMULATED_SIGNALING_THROUGH_G_PROTEINS_AND_BETA-ARRESTIN%PANTHER PATHWAY%P05911	Details ...	29	0.447974	0.882768	0.623585	1	1	3418	tags=45%, list=22%, signal=58%
5HT2 TYPE RECEPTOR MEDIATED SIGNALING PATHWAY%PANTHER PATHWAY%P04374	5HT2 TYPE RECEPTOR MEDIATED SIGNALING PATHWAY%PANTHER PATHWAY%P04374	Details ...	29	0.42024	0.836399	0.669484	1	1	474	tags=10%, list=3%, signal=11%
OXIDATIVE STRESS RESPONSE%PANTHER PATHWAY%P00046	OXIDATIVE STRESS RESPONSE%PANTHER PATHWAY%P00046	Details ...	38	0.388329	0.795119	0.761297	1	1	1365	tags=24%, list=9%, signal=26%
HETEROTRIMERIC G-PROTEIN SIGNALING PATHWAY-ROD OUTER SEGMENT PHOTOTRANSDUCTION%PANTHER PATHWAY%P00028	HETEROTRIMERIC G-PROTEIN SIGNALING PATHWAY-ROD OUTER SEGMENT PHOTOTRANSDUCTION%PANTHER PATHWAY%P00028		17	0.428785	0.786311	0.737582	1	1	2168	tags=29%, list=14%, signal=34%
BETA1 ADRENERGIC RECEPTOR SIGNALING PATHWAY%PANTHER PATHWAY%P04377	BETA1 ADRENERGIC RECEPTOR SIGNALING PATHWAY%PANTHER PATHWAY%P04377		25	0.402822	0.775667	0.765899	1	1	2168	tags=32%, list=14%, signal=37%
HISTAMINE H1 RECEPTOR MEDIATED SIGNALING PATHWAY%PANTHER PATHWAY%P04385	HISTAMINE H1 RECEPTOR MEDIATED SIGNALING PATHWAY%PANTHER PATHWAY%P04385		30	0.376958	0.744513	0.810863	1	1	2449	tags=27%, list=16%, signal=32%
METABOTROPIC GLUTAMATE RECEPTOR GROUP II PATHWAY%PANTHER PATHWAY%P00040	METABOTROPIC GLUTAMATE RECEPTOR GROUP II PATHWAY%PANTHER PATHWAY%P00040		29	0.356156	0.699406	0.866788	1	1	469	tags=7%, list=3%, signal=7%
FGF SIGNALING PATHWAY%PANTHER PATHWAY%P00021	FGF SIGNALING PATHWAY%PANTHER PATHWAY%P00021		82	0.296489	0.674901	0.961962	1	1	1365	tags=9%, list=9%, signal=9%
5HT1 TYPE RECEPTOR MEDIATED SIGNALING PATHWAY%PANTHER PATHWAY%P04373	5HT1 TYPE RECEPTOR MEDIATED SIGNALING PATHWAY%PANTHER PATHWAY%P04373		25	0.337713	0.650341	0.905123	1	1	2623	tags=36%, list=17%, signal=43%
INTERFERON-GAMMA SIGNALING PATHWAY%PANTHER PATHWAY%P00035	INTERFERON-GAMMA SIGNALING PATHWAY%PANTHER PATHWAY%P00035		27	0.324758	0.638944	0.918095	1	1	2283	tags=15%, list=15%, signal=17%
INSULIN IGF PATHWAY-MITOGEN ACTIVATED PROTEIN KINASE KINASE MAP KINASE CASCADE%PANTHER PATHWAY%P00032	INSULIN IGF PATHWAY-MITOGEN ACTIVATED PROTEIN KINASE KINASE MAP KINASE CASCADE%PANTHER PATHWAY%P00032		22	0.323375	0.613257	0.931326	0.989119	1	2676	tags=27%, list=17%, signal=33%
JAK STAT SIGNALING PATHWAY%PANTHER PATHWAY%P00038	JAK STAT SIGNALING PATHWAY%PANTHER PATHWAY%P00038		15	0.302666	0.547783	0.96432	0.982016	1	1588	tags=13%, list=10%, signal=15%

### Sheet: gsea_ up sgScaf1  olaparib
NAME	GS<br> follow link to MSigDB	GS DETAILS	SIZE	ES	NES	NOM p-val	FDR q-val	FWER p-val	RANK AT MAX	LEADING EDGE
GLYCOLYSIS%PANTHER PATHWAY%P00024	GLYCOLYSIS%PANTHER PATHWAY%P00024	Details ...	16	0.761309	1.4442	0.0679442	1	0.923	10	tags=6%, list=0%, signal=6%
PNAT%PANTHER PATHWAY%P05912	PNAT%PANTHER PATHWAY%P05912	Details ...	32	0.658683	1.39837	0.0854093	1	0.9675	1084	tags=25%, list=8%, signal=27%
JAK STAT SIGNALING PATHWAY%PANTHER PATHWAY%P00038	JAK STAT SIGNALING PATHWAY%PANTHER PATHWAY%P00038	Details ...	15	0.68551	1.29329	0.167257	1	0.9985	1182	tags=20%, list=8%, signal=22%
BLOOD COAGULATION%PANTHER PATHWAY%P00011	BLOOD COAGULATION%PANTHER PATHWAY%P00011	Details ...	17	0.671749	1.27992	0.176944	1	0.9995	530	tags=24%, list=4%, signal=24%
NICOTINIC ACETYLCHOLINE RECEPTOR SIGNALING PATHWAY%PANTHER PATHWAY%P00044	NICOTINIC ACETYLCHOLINE RECEPTOR SIGNALING PATHWAY%PANTHER PATHWAY%P00044	Details ...	40	0.56034	1.21454	0.198105	1	1	1802	tags=20%, list=13%, signal=23%
P53 PATHWAY BY GLUCOSE DEPRIVATION%PANTHER PATHWAY%P04397	P53 PATHWAY BY GLUCOSE DEPRIVATION%PANTHER PATHWAY%P04397	Details ...	18	0.62468	1.21194	0.239684	0.919192	1	309	tags=17%, list=2%, signal=17%
IONOTROPIC GLUTAMATE RECEPTOR PATHWAY%PANTHER PATHWAY%P00037	IONOTROPIC GLUTAMATE RECEPTOR PATHWAY%PANTHER PATHWAY%P00037	Details ...	20	0.607703	1.20482	0.228648	0.811143	1	907	tags=15%, list=6%, signal=16%
FGF SIGNALING PATHWAY%PANTHER PATHWAY%P00021	FGF SIGNALING PATHWAY%PANTHER PATHWAY%P00021	Details ...	80	0.475522	1.12457	0.265781	0.982261	1	248	tags=4%, list=2%, signal=4%
CADHERIN SIGNALING PATHWAY%PANTHER PATHWAY%P00012	CADHERIN SIGNALING PATHWAY%PANTHER PATHWAY%P00012	Details ...	51	0.477123	1.0758	0.346781	1	1	959	tags=12%, list=7%, signal=13%
5HT4 TYPE RECEPTOR MEDIATED SIGNALING PATHWAY%PANTHER PATHWAY%P04376	5HT4 TYPE RECEPTOR MEDIATED SIGNALING PATHWAY%PANTHER PATHWAY%P04376	Details ...	22	0.533789	1.06328	0.396953	0.979186	1	917	tags=18%, list=6%, signal=19%
MUSCARINIC ACETYLCHOLINE RECEPTOR 1 AND 3 SIGNALING PATHWAY%PANTHER PATHWAY%P00042	MUSCARINIC ACETYLCHOLINE RECEPTOR 1 AND 3 SIGNALING PATHWAY%PANTHER PATHWAY%P00042	Details ...	36	0.47571	1.02199	0.427574	1	1	1493	tags=17%, list=10%, signal=19%
INFLAMMATION MEDIATED BY CHEMOKINE AND CYTOKINE SIGNALING PATHWAY%PANTHER PATHWAY%P00031	INFLAMMATION MEDIATED BY CHEMOKINE AND CYTOKINE SIGNALING PATHWAY%PANTHER PATHWAY%P00031	Details ...	127	0.402961	1.00063	0.44724	0.993744	1	1215	tags=16%, list=8%, signal=17%
OPIOID PROENKEPHALIN PATHWAY%PANTHER PATHWAY%P05915	OPIOID PROENKEPHALIN PATHWAY%PANTHER PATHWAY%P05915	Details ...	20	0.503395	0.989371	0.486183	0.948501	1	917	tags=15%, list=6%, signal=16%
OPIOID PROOPIOMELANOCORTIN PATHWAY%PANTHER PATHWAY%P05917	OPIOID PROOPIOMELANOCORTIN PATHWAY%PANTHER PATHWAY%P05917	Details ...	20	0.503395	0.988717	0.510417	0.882429	1	917	tags=15%, list=6%, signal=16%
MUSCARINIC ACETYLCHOLINE RECEPTOR 2 AND 4 SIGNALING PATHWAY%PANTHER PATHWAY%P00043	MUSCARINIC ACETYLCHOLINE RECEPTOR 2 AND 4 SIGNALING PATHWAY%PANTHER PATHWAY%P00043	Details ...	34	0.464025	0.981709	0.497396	0.840051	1	917	tags=15%, list=6%, signal=16%
UNTITLED%PANTHER PATHWAY%P05916	UNTITLED%PANTHER PATHWAY%P05916	Details ...	20	0.503395	0.979572	0.490411	0.792589	1	917	tags=15%, list=6%, signal=16%
BETA3 ADRENERGIC RECEPTOR SIGNALING PATHWAY%PANTHER PATHWAY%P04379	BETA3 ADRENERGIC RECEPTOR SIGNALING PATHWAY%PANTHER PATHWAY%P04379	Details ...	20	0.479049	0.938112	0.536955	0.835721	1	917	tags=15%, list=6%, signal=16%
INTERLEUKIN SIGNALING PATHWAY%PANTHER PATHWAY%P00036	INTERLEUKIN SIGNALING PATHWAY%PANTHER PATHWAY%P00036	Details ...	59	0.402491	0.921786	0.587983	0.823196	1	1230	tags=15%, list=9%, signal=17%
WNT SIGNALING PATHWAY%PANTHER PATHWAY%P00057	WNT SIGNALING PATHWAY%PANTHER PATHWAY%P00057	Details ...	136	0.361831	0.906904	0.640564	0.810555	1	977	tags=8%, list=7%, signal=9%
CORTOCOTROPIN RELEASING FACTOR RECEPTOR SIGNALING PATHWAY%PANTHER PATHWAY%P04380	CORTOCOTROPIN RELEASING FACTOR RECEPTOR SIGNALING PATHWAY%PANTHER PATHWAY%P04380	Details ...	21	0.451293	0.893562	0.59839	0.796364	1	917	tags=14%, list=6%, signal=15%
PDGF SIGNALING PATHWAY%PANTHER PATHWAY%P00047	PDGF SIGNALING PATHWAY%PANTHER PATHWAY%P00047		101	0.351993	0.866104	0.688198	0.810313	1	1230	tags=10%, list=9%, signal=11%
METABOTROPIC GLUTAMATE RECEPTOR GROUP II PATHWAY%PANTHER PATHWAY%P00040	METABOTROPIC GLUTAMATE RECEPTOR GROUP II PATHWAY%PANTHER PATHWAY%P00040		28	0.404802	0.842587	0.685092	0.81676	1	917	tags=14%, list=6%, signal=15%
PI3 KINASE PATHWAY%PANTHER PATHWAY%P00048	PI3 KINASE PATHWAY%PANTHER PATHWAY%P00048		38	0.381639	0.809811	0.759212	0.837203	1	917	tags=11%, list=6%, signal=11%
BETA1 ADRENERGIC RECEPTOR SIGNALING PATHWAY%PANTHER PATHWAY%P04377	BETA1 ADRENERGIC RECEPTOR SIGNALING PATHWAY%PANTHER PATHWAY%P04377		25	0.388658	0.783643	0.769911	0.845142	1	917	tags=16%, list=6%, signal=17%
TOLL RECEPTOR SIGNALING PATHWAY%PANTHER PATHWAY%P00054	TOLL RECEPTOR SIGNALING PATHWAY%PANTHER PATHWAY%P00054		30	0.363627	0.756533	0.800505	0.851603	1	1230	tags=17%, list=9%, signal=18%
ALZHEIMER DISEASE-AMYLOID SECRETASE PATHWAY%PANTHER PATHWAY%P00003	ALZHEIMER DISEASE-AMYLOID SECRETASE PATHWAY%PANTHER PATHWAY%P00003		43	0.30711	0.668281	0.940135	0.919227	1	1488	tags=14%, list=10%, signal=16%
